# Open source 3D printable replacement parts for the WHO insecticide susceptibility bioassay system

**DOI:** 10.1101/762849

**Authors:** Sean Tomlinson, Henrietta C. Yates, Ambrose Oruni, Harun Njoroge, David Weetman, Martin J. Donnelly, Arjen E Van’t Hof

## Abstract

**Background:** Malaria vector control and research rely heavily on monitoring mosquito populations for the development of resistance to public health insecticides. One standard method for determining susceptibility in adult mosquito populations is the World Health Organization test (WHO bioassay). The WHO bioassay kit consists of several acrylic pieces that are assembled into a unit. Parts of the kit commonly break, reducing the capacity of insectaries to carry out resistance profiling. Since there is at present only a single supplier for the test kits, replacement parts can be hard to procure in a timely fashion. Here, we present 3D printable versions for all pieces of the WHO bioassay kit.

**Results:** Using widely available polylactic acid (PLA) filament as a printing material, we were able to design and print functional replacements for each piece of the WHO bioassay kit. We note no significant difference in mortality results obtained from PLA printed tubes and WHO acrylic tubes. Additionally, we observed no degradation of PLA in response to prolonged exposure times of commonly used cleaning solutions.

**Conclusions:** Our designs can be used to produce replacement parts for the WHO bioassay kit in any facility with a 3D printer, which are becoming increasingly widespread. 3D printing technologies can affordably and rapidly address equipment shortages and be used to develop bespoke equipment in laboratories.
