## Supplemental Materials 2 for "Open source 3D printable replacement parts for the WHO insecticide susceptibility bioassay system"

tube_no	strain	insecticide	type	paper_no	ex_start	exp_time	total_number_of_females	pre_exposure_alive	pre_weak_dead	post_alive	post_kd	post_kd_per	alive_24	dead_24	mortality_24
1	Mbita	DDT (1X)	3D	113D	17:00 HRS	24 HRS	23	23	0	23	21	91.3	2	21	91.3
2	Mbita	DDT (1X)	3D	123D	17:00HRS	24 HRS	23	23	0	23	22	95.65	0	23	100
4	Mbita	DDT (1X)	3D	213D	17:01 HRS	24 HRS	23	23	0	23	23	100	0	23	100
5	Mbita	DDT (1X)	3D	223D	17:01 HRS	24 HRS	24	24	0	24	23	95.83	1	23	95.83
7	Mbita	DDT (1X)	WHO	11WHO	17:03 HRS	24 HRS	25	25	0	25	22	88	2	23	92
8	Mbita	DDT (1X)	WHO	12WHO	17:03 HRS	24 HRS	25	25	0	25	25	100	0	25	100
10	Mbita	DDT (1X)	WHO	21WHO	17:04 HRS	24 HRS	23	22	1	22	18	81.82	3	19	86.36
11	Mbita	DDT (1X)	WHO	22WHO	17:04 HRS	24 HRS	25	25	0	25	22	88	2	23	92
13	Mbita	DDT (1X)	3D	313D	21:30HRS	24 HRS	25	25	0	25	21	84	2	23	92
14	Mbita	DDT (1X)	3D	323D	21:30 HRS	24 HRS	25	25	0	25	20	80	4	21	84
16	Mbita	DDT (1X)	WHO	31WHO	21:35HRS	24 HRS	23	23	0	23	20	86.96	1	22	95.65
17	Mbita	DDT (1X)	WHO	32WHO	21:35HRS	24 HRS	23	23	0	23	21	91.3	2	21	91.3
19	Mbita	DDT (1X)	3D	413D		24 HRS	23	23	0	23	22	95.65	0	23	100
22	Mbita	DDT (1X)	WHO	41WHO		24 HRS	21	21	0	21	17	80.95	4	17	80.95
1	Kilifi	DDT (1X)	3D	113D		24 HRS	22	22	0	22	19	86.36	3	19	86.36
2	Kilifi	DDT (1X)	3D	123D		24 HRS	21	21	0	21	20	95.24	0	21	100
4	Kilifi	DDT (1X)	3D	133D		24 HRS	21	21	0	21	18	85.71	0	21	100
7	Kilifi	DDT (1X)	WHO	11WHO		24 HRS	21	21	0	21	16	76.19	4	17	80.95
8	Kilifi	DDT (1X)	WHO	12WHO		24 HRS	21	21	0	21	18	85.71	0	21	100
10	Kilifi	DDT (1X)	WHO	13WHO		24 HRS	21	21	0	21	18	85.71	1	20	95.24
13	Kilifi	DDT (1X)	3D	213D		24 HRS	25	25	0	25	17	68	2	23	92
14	Kilifi	DDT (1X)	3D	223D		24 HRS	24	24	0	24	13	54.17	2	22	91.67
15	Kilifi	DDT (1X)	3D	233D		24 HRS	22	22	0	22	17	77.27	1	21	95.45
16	Kilifi	DDT (1X)	3D	243D		24 HRS	22	22	0	22	12	54.55	1	21	95.45
17	Kilifi	DDT (1X)	3D	253D		24 HRS	28	28	0	28	22	78.57	1	27	96.43
18	Kilifi	DDT (1X)	3D	263D		24 HRS	20	20	0	20	13	65	3	17	85
19	Kilifi	DDT (1X)	3D	273D		24 HRS	24	24	0	24	16	66.67	5	19	79.17
20	Kilifi	DDT (1X)	3D	283D		24 HRS	23	23	0	23	16	69.57	4	19	82.61
22	Kilifi	DDT (1X)	WHO	213WHO		24 HRS	23	23	0	23	15	65.22	1	22	95.65
23	Kilifi	DDT (1X)	WHO	223WHO		24 HRS	22	22	0	22	12	54.55	4	18	81.82
24	Kilifi	DDT (1X)	WHO	233WHO		24 HRS	22	22	0	22	14	63.64	4	18	81.82
25	Kilifi	DDT (1X)	WHO	243WHO		24 HRS	29	29	0	29	24	82.76	2	27	93.1
27	Kilifi	DDT (1X)	WHO	263WHO		24 HRS	22	22	0	22	17	77.27	1	21	95.45
28	Kilifi	DDT (1X)	WHO	273WHO		24 HRS	21	21	0	21	15	71.43	0	21	100
29	Kilifi	DDT (1X)	WHO	283WHO		24 HRS	22	22	0	22	21	95.45	0	22	100
